# PPI-Rescue: restoration of eye development via functional reconstitution of a transcription complex

**DOI:** 10.64898/2026.11.02.763744

**Authors:** N. Jusić, C. Pina, D. Netz, J. Lee, F. Pignoni, SJ. Neal

## Abstract

The activity of transcription factors (TFs) can be modulated through protein-protein interactions (PPIs) with cofactors which can serve to enhance, repress or alter the specificity of TF function. Current genetic and molecular approaches such as knockout and overexpression studies are likely to affect all possible activities of a TF, presenting a dilemma when attempting to parse out how TFs function within a cell. Hence, there is a need to devise a technique that will allow for mechanistic insight to be gained into the function(s) of discrete transcription complexes. Herein we report “PPI-Rescue”, an approach that leverages bespoke mutations in TFs and the selective reconstitution of specific complexes to study the molecular properties and biological functions of discrete transcription complexes *in vitro* and *in vivo*. We demonstrate PPI-Rescue using the conserved *Drosophila* transcription factor Sine oculis (So) and cofactor Eyes Absent (Eya). To validate this approach, we engineered a missense mutation, SoΔEya (C110S), that selectively abrogates PPI-Eya to show that PPI-Eya is necessary for the transcriptional activity of So in cultured cells and to promote eye formation in *Drosophila*. Using heterologous leucine zipper domains, we specifically reconstituted the SoΔEya-Eya PPI and show that this complex is transcriptionally active in cells and can rescue eye development. PPI-Rescue was also used to restore transcriptional activity to SoΔPPI (V111E), an allele that mimics the human SIX1(V17E) allele associated with Branchio-Oto-Renal syndrome. PPI-Rescue thus represents an innovative approach to understanding the complex molecular logic of transcription complexes in both development and disease.
