## Supplementary material for "PPI-Rescue: restoration of eye development via functional reconstitution of a transcription complex": Jusic_TableS1_v1.xlsx

### Sheet: Sheet1
Table S1: List and original sources of all Drosophila stocks used to generate experimental genotypes.
Genotype	Source 1	Original Stock Number	Reference/Notes
w1118; Canton-S	BDSC	5905
;;P{GAL4-ey.H}SS5	BDSC	5248	Stowers and Schwarz, 1999; FlyBase: FBrf0108528
;;P{UAS-so-WT.A2}ZH-68E	PL		Thus study.
;;P{UAS-so-ΔTLE}ZH-68E	PL		Thus study.
;;P{UAS-so-ΔEYA}ZH-68E	PL		Thus study.
;so1/so1;	BDSC	401	Cheyette et al., 1994
;P{UAS-Eya}ZH-22A;	NL		Thus study.
;P{UAS-Eya-ZIP2}ZH-22A;	NL		Thus study.
;;P{UAS-ZIP1-soRNAiR}ZH-68E	NL		Thus study.
;;P{UAS-ZIP1-soRNAiRΔEYA}ZH-68E	NL		Thus study.
1 BDSC-Bloomington Drosophila Stock Center; PL-Pignoni Lab; Neal Lab
