## Supplementary material for "PPI-Rescue: restoration of eye development via functional reconstitution of a transcription complex": Jusic_TableS2_v2.xlsx

### Sheet: Sheet1
Table S2: Precise genotypes for all Drosophila data presented in the manuscript.
Figure Panel	Label	Precise Genotype
2A-B, 4A	wildtype, ey> or So "-"	;;P{GAL4-ey.H}SS5/+
2B	wildtype, So WT	;;P{GAL4-ey.H}SS5/P{UAS-so-WT.A2}ZH-68E
2B	wildtype, So ΔTLE	;;P{GAL4-ey.H}SS5/P{UAS-so-ΔTLE}ZH-68E
2B-C	wildtype, So ΔEYA	;;P{GAL4-ey.H}SS5/P{UAS-so-ΔEYA}ZH-68E
2D-E, 4A	SO Mutant, ey> or So "-" or so1/so1	;so1/so1;P{GAL4-ey.H}SS5/+
2E-F	SO Mutant, So WT	;so1/so1;P{GAL4-ey.H}SS5/P{UAS-so-WT.A2}ZH-68E
2E	So Mutant, So ΔTLE	;so1/so1;P{GAL4-ey.H}SS5/P{UAS-so-ΔTLE}ZH-68E
2E	So Mutant, So ΔEYA	;so1/so1;P{GAL4-ey.H}SS5/P{UAS-so-ΔEYA}ZH-68E
4A	Eya "+"	;so1/so1 P{UAS-Eya}ZH-22A;P{GAL4-ey.H}SS5/+
4A	Eya-ZIP "+"	;so1/so1 P{UAS-Eya-ZIP}ZH-22A;P{GAL4-ey.H}SS5/+
4A-B	ZIP-So "+"	;so1/so1;P{GAL4-ey.H}SS5/P{UAS-ZIP1-soRNAiR}ZH-68E
4A	ZIP-So "+" Eya "+"	;so1/so1 P{UAS-Eya}ZH-22A;P{GAL4-ey.H}SS5/P{UAS-ZIP1-soRNAiR}ZH-68E
4A	ZIP-So "+" Eya-ZIP "+"	;so1/so1 P{UAS-Eya-ZIP}ZH-22A;P{GAL4-ey.H}SS5/P{UAS-ZIP1-soRNAiR}ZH-68E
4A, 4B'	ZIP-So ΔEYA "+"	;so1/so1;P{GAL4-ey.H}SS5/P{UAS-ZIP1-soRNAiRΔEYA}ZH-68E
4A	ZIP-So ΔEYA "+" Eya "+"	;so1/so1 P{UAS-Eya}ZH-22A;P{GAL4-ey.H}SS5/P{UAS-ZIP1-soRNAiRΔEYA}ZH-68E
4A, 4B''	ZIP-So ΔEYA"+" Eya-ZIP "+"	;so1/so1 P{UAS-Eya-ZIP}ZH-22A;P{GAL4-ey.H}SS5/P{UAS-ZIP1-soRNAiRΔEYA}ZH-68E
